# A global map of the Zika virus phosphoproteome reveals host-driven regulation of viral budding and cytopathogenicity

**DOI:** 10.1101/2021.11.24.469793

**Authors:** Inessa Manuelyan, Anna M. Schmoker, Boyd L. Yount, Philip Eisenhauer, Judith I. Keller, Clarissa Gold, Dante Terino, Christopher M. Ziegler, Jeff Alexander, Heather Driscoll, Edward Hutchinson, David Bhella, Christopher D. Syme, Douglas G. Widman, Mark T. Heise, Ralph S. Baric, Bryan A. Ballif, Jason W. Botten

**Author notes:** Correspondence (J.W.B.); (J.W.B.). Current address: Dartmouth Cancer Center, Geisel School of Medicine, Dartmouth College, 1 Medical Center Drive, Lebanon, NH, USA. Current address: Medical Microbiology and Immunology Dept, University of Alberta, Edmonton, AB, Canada. Current address: Imanis Life Sciences, Rochester, MN, USA. Current address: Seqirus, Inc. 50 Hampshire Street, Cambridge, MA, USA.

## Abstract

Flaviviruses are enveloped, positive-strand RNA viruses that cause millions of infections in the human population annually. Although Zika virus (ZIKV) had been detected in humans as early as the 1950s, its reemergence in South America in 2015 resulted in a global health crisis. While flaviviruses encode 10 proteins that can be post-translationally modified by host enzymes, little is known regarding post-translational modifications (PTMs) of the flavivirus proteome. We used mass spectrometry to comprehensively identify host-driven PTMs on the ZIKV proteome. This approach allowed us to identify 43 PTMs across 8 ZIKV proteins, including several that are highly conserved within the *Flavivirus* genus. Notably, we found two phosphosites on the ZIKV envelope protein that are functionally important for viral propagation. Both appear to regulate viral budding, while one also impacts ZIKV cytopathogenicity. Additionally, we discovered host kinases that interact with ZIKV proteins and determined that Bosutinib—an FDA-approved tyrosine kinase inhibitor that targets some of these host kinases—impairs ZIKV growth, in part by blocking phosphorylation of a tyrosine residue on the envelope protein. Thus, we have defined a high-resolution map of host-driven PTMs on ZIKV proteins as well as cellular interacting kinases, uncovered novel mechanisms of host driven-regulation of ZIKV budding and cytopathogenicity, and identified an FDA-approved inhibitor of ZIKV growth.
