## Supplementary Information 1 for "A global map of the Zika virus phosphoproteome reveals host-driven regulation of viral budding and cytopathogenicity"

### Sheet: ZIKV particle viral proteins
Supplementary Information 1. All tryptic peptides detected from mass spectrometry analysis of purified ZIKV virions in main Fig 1D.
Peptide	ZIKV protein name
R.NDAGEAISFPTTLGMNK.C	prM
R.NDAGEAISFPTTLGMNK.C	prM
R.NDAGEAISFPTTLGMNK.C	prM
K.GSLVTCAK.F	E
K.RTLVDR.G	E
K.RTLVDR.G	E
R.CIGVSNR.D	E
K.QSDTQYVCK.R	E
R.AEATLGGFGSLGLDCEPR.T	E
K.VEITPNSPR.A	E
K.HWLVHK.E	E
K.VEITPNSPR.A	E
K.VEITPNSPR.A	E
K.HWLVHK.E	E
K.SIQPENLEYR.I	E
K.SIQPENLEYR.I	E
K.SIQPENLEYR.I	E
K.VEITPNSPR.A	E
K.VEITPNSPR.A	E
R.SYCYEASISDMASDSR.C	E
R.SYCYEASISDMASDSR.C	E
K.SIQPENLEYR.I	E
R.SYCYEASISDMASDSR.C	E
K.SIQPENLEYR.I	E
K.SIQPENLEYR.I	E
K.VEITPNSPR.A	E
K.VEITPNSPR.A	E
K.GSLVTCAK.F	E
K.SIQPENLEYR.I	E
R.SYCYEASISDMASDSR.C	E
R.SYCYEASISDMASDSR.C	E
R.SYCYEASISDMASDSR.C	E
R.AEATLGGFGSLGLDCEPR.T	E
R.AKVEITPNSPR.A	E
R.SYCYEASISDMASDSR.C	E
R.AEATLGGFGSLGLDCEPR.T	E
R.AEATLGGFGSLGLDCEPR.T	E
R.AEATLGGFGSLGLDCEPR.T	E
R.CPTQGEAYLDK.Q	E
R.GWGNGCGLFGK.G	E
R.SYCYEASISDMASDSR.C	E
R.AKVEITPNSPR.A	E
R.AKVEITPNSPR.A	E
R.AEATLGGFGSLGLDCEPR.T	E
R.TGLDFSDLYYLTMNNK.H	E
R.SYCYEASISDMASDSR.C	E
R.AEATLGGFGSLGLDCEPR.T	E
R.CPTQGEAYLDK.Q	E
R.CPTQGEAYLDK.Q	E
R.SYCYEASISDMASDSR.C	E
R.AEATLGGFGSLGLDCEPR.T	E
R.AEATLGGFGSLGLDCEPR.T	E
R.AEATLGGFGSLGLDCEPR.T	E
R.AEATLGGFGSLGLDCEPR.T	E
R.TGLDFSDLYYLTMNNK.H	E
R.AEATLGGFGSLGLDCEPR.T	E
R.AEATLGGFGSLGLDCEPR.T	E
R.AEATLGGFGSLGLDCEPR.T	E
R.TGLDFSDLYYLTMNNK.H	E
R.SYCYEASISDMASDSR.C	E
R.AEATLGGFGSLGLDCEPR.T	E
R.SYCYEASISDMASDSR.C	E
R.SYCYEASISDMASDSR.C	E
R.AEATLGGFGSLGLDCEPR.T	E
R.AEATLGGFGSLGLDCEPR.T	E
R.AEATLGGFGSLGLDCEPR.T	E
R.AEATLGGFGSLGLDCEPR.T	E
R.SYCYEASISDMASDSR.C	E
R.AEATLGGFGSLGLDCEPR.T	E
R.SYCYEASISDMASDSR.C	E
R.AEATLGGFGSLGLDCEPR.T	E
R.AEATLGGFGSLGLDCEPR.T	E
R.AEATLGGFGSLGLDCEPR.T	E
R.AEATLGGFGSLGLDCEPR.T	E
R.AEATLGGFGSLGLDCEPR.T	E
R.SYCYEASISDMASDSR.C	E
R.TGLDFSDLYYLTMNNK.H	E
R.AEATLGGFGSLGLDCEPR.T	E
R.QTVVVLGSQEGAVHTALAGALEAEMDGAK.G	E
R.AEATLGGFGSLGLDCEPR.T	E
R.CPTQGEAYLDKQSDTQYVCK.R	E
R.TGLDFSDLYYLTMNNK.H	E
R.TGLDFSDLYYLTMNNK.H	E
R.CPTQGEAYLDKQSDTQYVCK.R	E
R.SYCYEASISDMASDSR.C	E
R.SYCYEASISDMASDSR.C	E
R.AEATLGGFGSLGLDCEPR.T	E
R.SYCYEASISDMASDSR.C	E
R.TGLDFSDLYYLTMNNK.H	E
R.SYCYEASISDMASDSR.C	E
R.AEATLGGFGSLGLDCEPR.T	E
R.SYCYEASISDMASDSR.C	E
R.TGLDFSDLYYLTMNNK.H	E
R.AEATLGGFGSLGLDCEPR.T	E
R.QTVVVLGSQEGAVHTALAGALEAEMDGAK.G	E
R.AEATLGGFGSLGLDCEPR.T	E
R.AEATLGGFGSLGLDCEPR.T	E
R.AEATLGGFGSLGLDCEPR.T	E
R.AEATLGGFGSLGLDCEPR.T	E
R.AEATLGGFGSLGLDCEPR.T	E
R.AEATLGGFGSLGLDCEPR.T	E
R.QTVVVLGSQEGAVHTALAGALEAEMDGAK.G	E
R.QTVVVLGSQEGAVHTALAGALEAEMDGAK.G	E
R.LITANPVITESTENSK.M	E
K.VPAQMAVDMQTLTPVGR.L	E
K.VPAQMAVDMQTLTPVGR.L	E
K.VPAQMAVDMQTLTPVGR.L	E
K.VPAQMAVDMQTLTPVGR.L	E
K.VPAQMAVDMQTLTPVGR.L	E
K.VPAQMAVDMQTLTPVGR.L	E
K.VPAQMAVDMQTLTPVGR.L	E
K.MMLELDPPFGDSYIVIGVGEK.K	E
K.VPAQMAVDMQTLTPVGR.L	E
K.VPAQMAVDMQTLTPVGR.L	E
K.VPAQMAVDMQTLTPVGR.L	E
K.VPAQMAVDMQTLTPVGR.L	E
R.LITANPVITESTENSK.M	E
K.VPAQMAVDMQTLTPVGR.L	E
R.LITANPVITESTENSK.M	E
K.MMLELDPPFGDSYIVIGVGEK.K	E
R.LITANPVITESTENSK.M	E
R.LITANPVITESTENSK.M	E
R.LITANPVITESTENSK.M	E
R.LITANPVITESTENSK.M	E
K.VPAQMAVDMQTLTPVGR.L	E
K.VPAQMAVDMQTLTPVGR.L	E
K.IPAETLHGTVTVEVQYAGTDGPCK.V	E
K.VPAQMAVDMQTLTPVGR.L	E
K.VPAQMAVDMQTLTPVGR.L	E
K.VPAQMAVDMQTLTPVGR.L	E
K.VPAQMAVDMQTLTPVGR.L	E
K.VPAQMAVDMQTLTPVGR.L	E
R.LITANPVITESTENSK.M	E
K.VPAQMAVDMQTLTPVGR.L	E
K.VPAQMAVDMQTLTPVGR.L	E
K.IPAETLHGTVTVEVQYAGTDGPCK.V	E
K.VPAQMAVDMQTLTPVGR.L	E
K.IPAETLHGTVTVEVQYAGTDGPCK.V	E
K.VPAQMAVDMQTLTPVGR.L	E
R.LITANPVITESTENSK.M	E
K.IPAETLHGTVTVEVQYAGTDGPCK.V	E
R.LITANPVITESTENSK.M	E
R.LITANPVITESTENSK.M	E
K.IPAETLHGTVTVEVQYAGTDGPCK.V	E
R.LITANPVITESTENSK.M	E
K.IPAETLHGTVTVEVQYAGTDGPCK.V	E
K.IPAETLHGTVTVEVQYAGTDGPCK.V	E
K.IPAETLHGTVTVEVQYAGTDGPCK.V	E
K.MMLELDPPFGDSYIVIGVGEK.K	E
K.MMLELDPPFGDSYIVIGVGEK.K	E
K.MMLELDPPFGDSYIVIGVGEK.K	E
K.GIHQIFGAAFK.S	E
R.MAVLGDTAWDFGSVGGALNSLGK.G	E
R.MAVLGDTAWDFGSVGGALNSLGK.G	E
R.MAVLGDTAWDFGSVGGALNSLGK.G	E
R.MAVLGDTAWDFGSVGGALNSLGK.G	E
R.MAVLGDTAWDFGSVGGALNSLGK.G	E
R.MAVLGDTAWDFGSVGGALNSLGK.G	E
K.GIHQIFGAAFK.S	E
K.GIHQIFGAAFK.S	E
R.MAVLGDTAWDFGSVGGALNSLGK.G	E
R.MAVLGDTAWDFGSVGGALNSLGK.G	E
R.MAVLGDTAWDFGSVGGALNSLGK.G	E
R.MAVLGDTAWDFGSVGGALNSLGK.G	E
R.MAVLGDTAWDFGSVGGALNSLGK.G	E
R.MAVLGDTAWDFGSVGGALNSLGK.G	E
R.MAVLGDTAWDFGSVGGALNSLGK.G	E
K.DLAAMLR.I	C
K.DLAAMLR.I	C
K.DLAAMLR.I	C
K.EAMEIIKK.F	C
K.KDLAAMLR.I	C
K.EAMEIIKK.F	C
K.EAMEIIKK.F	C
R.IVNMLK.R	C
K.DLAAMLR.I	C
K.DLAAMLR.I	C
K.DLAAMLR.I	C
K.EAMEIIKK.F	C
K.EAMEIIKK.F	C
R.MVLAILAFLR.F	C
R.MVLAILAFLR.F	C
