## Supplementary Information 5 for "A global map of the Zika virus phosphoproteome reveals host-driven regulation of viral budding and cytopathogenicity"

### Sheet: Subcloning FLAG -> SBP
Supplementary Information 5: Primers used for Gateway subcloning of ZIKV genes (C, E, M, NS1, NS2B, or NS4A) with a 3XFLAG tag from the pOME plasmid to a modified pCAGGS expression vector. Each protein was engineered to express from the pCAGGS vector with a C-terminal streptravidin-binding petpide (SBP). Additional details described in Materials and Methods under 'Plasmids.'
Cloning ZIKV protein from 3XFLAG to SBP	Forward primer: ATTB1-EcoRV-Kozak-ZIKV gene	Reverse primer: LINKER-ZIKV gene
ZIKV C	ACAAGTTTGTACAAAAAAGCAGGCTGATATCGCCACCATGAAAAACCCAAAAAAGAAA	ACCTCCACCTCCAGCTGCTCGTCTCTTCTTCTCCTTCCT
ZIKV E	ACAAGTTTGTACAAAAAAGCAGGCTGATATCGCCACCATGATCAGGTGCATAGGAGTC	ACCTCCACCTCCAGCTGCAGCAGAGACAGCTGTGGATAA
ZIKV M	ACAAGTTTGTACAAAAAAGCAGGCTGATATCGCCACCATGGCTGTGACGCTCCCCTCC	ACCTCCACCTCCAGCTGCGCTGTATGCCGGGGCAATCAG
ZIKV NS1	ACAAGTTTGTACAAAAAAGCAGGCTGATATCGCCACCATGGATGTGGGGTGCTCGGTG	ACCTCCACCTCCAGCTGCTGCAGTCACCATTGACCTTAC
ZIKV NS2B	ACAAGTTTGTACAAAAAAGCAGGCTGATATCGCCACCATGAGCTGGCCCCCTAGCGAA	ACCTCCACCTCCAGCTGCCCTTTTTCCAGTCTTCACGTA
ZIKV NS4A	ACAAGTTTGTACAAAAAAGCAGGCTGATATCGCCACCATGGGAGCGGCTTTTGGAGTG	ACCTCCACCTCCAGCTGCTCTTTGCTTTTCTGGCTCAGG
