## Supplementary material for "A global map of the Zika virus phosphoproteome reveals host-driven regulation of viral budding and cytopathogenicity": Table S1

### Sheet: Sheet1
Table S1: Sequences of phosphorylated and ubiquitinated peptides discovered by mass spectrometry categorized by ZIKV protein. Phosphorylations are indicated by the phosphorylated residue followed by @. Ubiquitinations are indicated by the ubiquitinated residue followed by ~. Also indicated are the number of modified peptides identified from each treatment condition (Calyculin A, H2O2, DMSO, or un…
M sites	Peptide (@ follows phosphosite)	Total Number of Peptides	Cayculin A	H2O2	DMSO	untreated (infection)
S16	RS@QTWLESRE	1	1
T18	RSQT@WLESRE	5	5
E sites	Peptide (@ follows phosphosite)
Y61	MAVERSYCY@EASISDMA	1				1
S142	RIMLS@VHGSQHSGMIVNDTGHETDENRA	16	11	1	4
S149	RIMLSVHGSQHS@GMIVNDTGHETDENRA	6	4	1	1
T156	RIMLSVHGSQHSGMIVNDT@GHETDENRA	3			3
S173	KVEITPNS@PRA	37	15	12	10
T179	RAEAT@LGGFGSLGLDCEPRT	2	1	1
S185	RAEATLGGFGS@LGLDCEPRT	20	18		2
T205	RTGLDFSDLYYLT@MNNKH	25	25
T231	KEWFHDIPLPWHAGADT@GTPHWNNKE	19	11	1	7
T233	KEWFHDIPLPWHAGADTGT@PHWNNKE	11	8	3
T254	KRQT@VVVLGSQEGAVHTALAGALEAEMDGAKG	3	3
S306	KGVSYS@LCTAAFTFTKI	4	4
T335	KIPAETLHGTVTVEVQYAGT@DGPCKVPAQMAVDMQTLTPVGRL	8	1	2	5
T351	KIPAETLHGTVTVEVQYAGTDGPCKVPAQMAVDMQT@LTPVGRL	32	27	1	4
T353	KVPAQMAVDMQTLT@PVGRL	65	42	12	11
T360	RLIT@ANPVITESTENSKM	6	6
T366	RLITANPVIT@ESTENSKM	1	1
S368	RLITANPVITES@TENSKM	2	2
S372	RLITANPVITESTENS@KM	1	1
E sites	Peptide (~ follows ubiquitination)
K93	KQSDTQYVCK~RT	4	1	1	2
K118	KGSLVTCAK~FACSKK	1		1
K246	KEALVEFK~DAHAKR	1			1
K281	KRQTVVVLGSQEGAVHTALAGALEAEMDGAK~GRL	5		2	3
K290	RLSSGHLK~CRL	2		1	1
NS1 sites	Peptide (@ follows phosphosite)
T17*	RCGT@GVFVYNDVEAWRD	2		2
Y22*	RCGTGVFVY@NDVEAWRD	1		1
S132	KTNNS@FVVDGDTLKE	4	1	2	1
Y175	REDY@SLECDPAVIGTAVKG	1		1
S176	KVREDYS@LECDPAVIGTAVKG	5	4		1
T186	KVREDYSLECDPAVIGT@AVKG	2	2
Y200	KEAVHSDLGY@WIESEKN	1		1
T233**	KSHTLWT@DGIEESDLIIPKS	1		1
S239**	KSHTLWTDGIEES@DLIIPKS	1		1
S246	KS@LAGPLSHHNTRE	3	3
S348	RKEPESNLVRS@MVTAAAGGGGMDEKT	13	9	2	2
NS1 sites	Peptide (~ follows ubiquitination)
K141	KTNNSFVVDGDTLK~ECPLKH	2		2
NS2B sites	Peptide (@ follows phosphosite)
S71	KDAEVTGNS@PRL	6	1	5
NS4B	Peptide (@ follows phosphosite)
S217#	KYWNS@STATSLCNIFRG	1
S218#	KYWNSS@TATSLCNIFRG	1		1
T219#	KYWNSST@ATSLCNIFRG	1
NS5	Peptide (@ follows phosphosite)
S234	KSNTIKSVS@TTSQLLLGRM	1	1
S237	SVSTTS@QLLLGR	1	1
T292	SEHAET@WFFDENHPYR	1			1
S663	RMAVS@GDDCVVKPIDDRF	3	1	1	1
*Mass spectrometry didn't distinguish between T17 or Y22 - evidence for both sites
**Evidence for both sites
#Mass spec unable to distinguish if the phosphoorylation site was on S217, S218, or T219
