## Supplementary material for "A global map of the Zika virus phosphoproteome reveals host-driven regulation of viral budding and cytopathogenicity": Table S2

### Sheet: All interacting Kinases
Table S2: Complete list of cellular kinases that associate with ZIKV proteins. Columns A and B contain kinase IDs and full protein names, along with gene name synonyms in Column C. Column D and E indicate the designated kinase group or familiy/subfamily, respectively. Column F indicates whether kinases were independently discovered in other ZIKV proteomics (Scaturro et al., Shah et al., Coyaud et…
A	B	C	D	E	F	G	H	I	J	K
Interacting kinases or kinsase subunits	Protein Name	Gene name synonyms	Kinase Group	Kinase Family / Subfamily	Found in other ZIKV proteomics screens/ functional screens	Kinase interacts with	# of Peptides	Predicted to phosphorylate	Inhibitors	MiST score
ACVR1C	Activin receptor type-1C	ALK7	TKL	TGFB receptor subfamily		M	13		JNJ-28312141	0.01454
ADPGK	ADP-dependent glucokinase (ADP-GK)					M NS4A	5 6			#N/A 0.08213
AGK	Acylglycerol kinase, mitochondrial (hAGK)	MULK			Shah et al.	NS4A NS4B	40 4			0.75347 0.19978
AK1	Adenylate kinase isoenzyme 1 (AK 1)			Adenylate kinase family		M E NS1	3			#N/A 0.16505
AK2	Adenylate kinase 2, mitochondrial (AK 2)	ADK2		Adenylate kinase family		M E NS1	4 6			#N/A 0.20325
AK4	Adenylate kinase 4, mitochondrial (AK 4)	AK3 AK3L1		Adenylate kinase family		C E	14 13			#N/A 0.75915
ATM	Serine-protein kinase ATM		PI3/PI4	ATM subfamily	Scaturro et al.	M E	133 3	ZIKV M	KU-55933	#N/A 0.96457
ATR	Serine/threonine-protein kinase ATR (EC 2.7.11.1) (Ataxia telangiectasia and Rad3-related protein) (FRAP-related protein 1)	FRP1	PI3/PI4	ATM subfamily	Shah et al.	M	589		AZ20	0.01182
AURKB	Serine/threonine-protein kinase Aurora B	AIK2 AIM1 AIRK2 ARK2 STK1 STK12 STK5	CAMK	Aurora subfamily	Coyaud et al.	C M E NS1 NS2B	15 14 33 9 11	ZIKV M ZIKV E	Barasertib, Cenisertib, Danusertib, Tozasertib, Ilorasertib	0.79843 0.96062 0.84659 0.63543 0.75952
BAZ1B	Tyrosine-protein kinase BAZ1B (Bromodomain adjacent to zinc finger domain protein 1B)	WBSC10 WBSCR10 WBSCR9 WSTF		WAL family		C	5			0.01469
CAMK1	Calcium/calmodulin-dependent protein kinase type 1		CAMK	CaMK subfamily		M	11		KN-62, Sunitinib (FDA approved), Bosutinib (FDA approved)	0.0145
C3orf58	Divergent protein kinase domain 2A	DIPK2A DIA1			Li et al.	M	4			0.01478
CAMK2B	Calcium/calmodulin-dependent protein kinase type II subunit beta	CAM2 CAMK2 CAMKB	CAMK	CaMK subfamily	Scaturro et al.	C M E NS1 NS2B	4 3 8	ZIKV M	KN-93, Sunitinib	0.84782 0.97611 0.89471 0.54127 0.75242
CDK1	Cyclin-dependent kinase 1 (p34 protein kinase)	CDC2 CDC28A CDKN1 P34CDC2	CMGC	CDC2/CDKX subfamily		M E	16 15	ZIKV E ZIKV NS1 ZIKV NS2B ZIKV NS4B ZIKV NS5	BMS-265246, Roniciclib, Riviciclib, Milciclib, Dinaciclib	#N/A 0.40013
CDK14	Cyclin-dependent kinase 14 (Serine/threonine-protein kinase PFTAIRE-1)	KIAA0834 PFTK1	CMGC	CDC2/CDKX subfamily		E	7		Kenpaullone, Dinaciclib	0.01457
CDK2	Cyclin-dependent kinase 2 (p33 protein kinase)	CDKN2	CMGC	CDC2/CDKX subfamily		M E NS1 NS2B NS4A	7 19 16 11		Bosutinib, Roniciclib, Seliciclib, Milciclib, Dinaciclib	0.9837 0.92688 0.46347 0.80092 0.81985
CDC42BPA	Serine/threonine-protein kinase MRCK alpha (Myotonic dystrophy kinase-related CDC42-binding kinase alpha)	KIAA0451	AGC	DMPK subfamily	Coyaud et al.	C E	18 10		ZCL278	0.17303 0.84106
CDK5	Cyclin-dependent-like kinase 5 (Serine/threonine-protein kinase PSSALRE)	CDKN5	CMGC	CDC2/CDKX subfamily		C M E	7 15 38	ZIKV E ZIKV NS2B	Seliciclib, Dinaciclib	0.70228 0.86647 0.44088
CDK9	Cyclin-dependent kinase 9 (Serine/threonine-protein kinase PITALRE)	CDC2L4 TAK	CMGC	CDC2/CDKX subfamily		C M E	3 15 6		Roniciclib, Riviciclib, Seliciclib, Dinaciclib	0.63974 0.62297 0.75073
CHEK1	Serine/threonine-protein kinase Chk1 (Checkpoint kinase-1)	CHK1	CAMK	NIM1 subfamily		M E	13 6		Rabusertib, Prexasertib	#N/A 0.57343
CDK4	Cyclin-dependent kinase 4		CMGC	CDC2/CDKX subfamily	Savidis et al.	C M E	6 11 50		Abemaciclib, Roniciclib, Riviciclib, Voruciclib, Trilaciclib	0.76781 0.9109 0.3306
CIT	Citron Rho-interacting kinase (Serine/threonine-protein kinase 21)	CRIK KIAA0949 STK21	AGC			C	11			0.01455
CHUK	Serine/threonine protein kinase. Inhibitor of nuclear factor kappa-B kinase subunit alpha (I-kappa-B kinase alpha)	IKKA TCF16	Other		Coyaud et al.	M E	3 7		WAY-113178	#N/A 0.21753
CKMT1A	Creatine kinase U-type, mitochondrial	CKMT			Savidis et al.	C E NS1 NS2B	13 3			0.53994 0.96327 0.67997 0.82728
CMPK1	Uridine monophosphate/cytidine monophosphate kinase	CMK CMPK UCK UMK UMPK		UMP-CMP		M E	4		WAY-662864	#N/A 0.38578
CLK3	Dual specificity protein kinase CLK3 (CDC-like kinase 3)		CMGC	Lammer subfamily	Coyaud et al.	M E	5 6		ML167	#N/A 0.34488
CSNK1D	Casein kinase I isoform delta	HCKID	CK1			C M E	3 8 7		SR-3029, WAY-301527, Longdaysin	0.58306 0.76728 0.66344
CSNK1E	Casein kinase I isoform epsilon		CK1			M E	3 6		SR-3029, PF-670462, PF-4800567	#N/A 0.24337
CSNK2A2	Casein kinase II subunit alpha'	CK2A2		CK2		C M E	8 20 4		Silmitasertib, TTP22	0.41774 0.69532 0.89928
DAPK3	Death-associated protein kinase 3	ZIPK	CAMK	DAP subfamily		C	3			0.01447
DCAKD	Dephospho-CoA kinase domain-containing protein			CoaE		E NS4A	31 6			#N/A 0.4403
DGKB	Diacylglycerol kinase beta	DAGK2 KIAA0718				E	3			0.01482
CSNK1A1	Casein kinase I isoform alpha (CK1)		CK1		Coyaud et al.	C M E	21 35 16		WAY-298129, D476, IC261, Longdaysin	#N/A
DGKE	Diacylglycerol kinase epsilon	DAGK5			Coyaud et al.	E	9			0.01455
DTYMK	Thymidylate kinase	CDC8 TMPK TYMK				E	7			0.01415
EIF2AK4	Eukaryotic translation initiation factor 2-alpha kinase 4	GCN2 KIAA1338	Other	Ser/Thr protein kinase family, GCN2 subfamily	Li et al.	NS2B	3			0.01471
ETNK1	Ethanolamine kinase 1 (EKI 1)	EKI1				E	3			0.01476
FASTKD1	FAST kinase domain-containing protein 1, mitochondrial	KIAA1800				M	7			0.01479
FASTKD2	FAST kinase domain-containing protein 2, mitochondrial	KIAA0971				C M E	7 24 5			0.49796 0.63972 0.87594
FGFR1	Fibroblast growth factor receptor 1 (FGFR-1)	BFGFR CEK FGFBR FLG FLT2 HBGFR	TYR			C NS4A	3 15		Erdafitinib (FDA approved)	#N/A 0.0905
FYN	Tyrosine-protein kinase Fyn		TYR	SRC subfamily		C	3		Bosutinib	0.01454
GAK	Cyclin-G-associated kinase		Other			E NS1	8 3			#N/A 0.24529
GALK1	Galactokinase	GALK		GHMP kinase family	Savidis et al.	C M E	6 31 9			0.62016 0.58923 0.80289
GK	Glycerol kinase			FGGY family		M	3			0.01483
GNE	Bifunctional UDP-N-acetylglucosamine 2-epimerase/N-acetylmannosamine kinase	GLCNE				M	5			0.01481
GSK3B	Glycogen synthase kinase-3 beta, Serine/threonine-protein kinase GSK3B		CMGC		Savidis et al.	M E	6 4	ZIKV M ZIKV E ZIKV NS4B	CCT129202, WAY-347806, WAY-619999, SB203580	#N/A 0.48336
HK1	Hexokinase-1					C M E	4 6			0.46226 0.83117 0.72095
HK2	Hexokinase-2					C E	10 4			#N/A 0.88015
ILK	Integrin-linked protein kinase	ILK1 ILK2	TKL			M E	6 12			#N/A 0.24309
IRAK1	Interleukin-1 receptor-associated kinase 1	IRAK	TKL	Pelle subfamily	Coyaud et al.	M E	6 8			#N/A 0.32213
MAP2K2	Dual specificity mitogen-activated protein kinase kinase 2 (MAP kinase kinase 2)	MEK2 MKK2 PRKMK2	STE	MAP kinsase kinase family		M	8		Bosutinib, Trametinib (FDA approved), Pimasertib, Selumetinib (FDA approved), Balamaimod	0.01463
MAP2K3	Dual specificity mitogen-activated protein kinase kinase 3 (MAP kinase kinase 3) (MAPKK 3)	MEK3 MKK3 PRKMK3 SKK2	STE	MAP kinsase kinase family		C M E	9 22 21		Lestaurtinib	0.57347 0.78177 0.65569
MAP2K6	Dual specificity mitogen-activated protein kinase kinase 6 (MAP kinase kinase 6) (MAPKK 6)	MEK6 MKK6 PRKMK6 SKK3	STE	MAP kinsase kinase family		M E	7 4		K-252a	#N/A 0.52124
MAP2K7	Dual specificity mitogen-activated protein kinase kinase 7 (MAP kinase kinase 7) (MAPKK 7)	JNKK2 MEK7 MKK7 PRKMK7 SKK4	STE	MAP kinsase kinase family		C M E	3 17 8		AST-487	0.68264 0.62358 0.70722
MAP3K7	Mitogen-activated protein kinase kinase kinase 7	TAK1	STE	MAP kinsase kinase kinase family	Coyaud et al.	E	15		AST-487	0.01434
MAP3K20	Mitogen-activated protein kinase kinase kinase 20	MLTK ZAK	STE	MAP kinsase kinase kinase family		C	4			0.01458
MAP4K4	Mitogen-activated protein kinase kinase kinase kinase 4	HGK KIAA0687 NIK	STE	STE 20 subfamily		C E	17 5		Bosutinib, K-252a, AST-487	0.10498 0.90893
MAPK1	Mitogen-activated protein kinase 1 (MAP kinase 1) (MAPK 1)	ERK2 PRKM1 PRKM2	CMGC	MAP kinsase family		C M E	8 23 25		Ravoxertinib, Ulixertinib, Pluripotin	0.63135 0.77816 0.60145
MAPK3	Mitogen-activated protein kinase 3 (MAP kinase 3) (MAPK 3)	ERK1 PRKM3	CMGC	MAP kinsase family		C M E	4 22 19	ZIKV E	Ulixertinib	0.73969 0.70033 0.57224
MARK2	Serine/threonine-protein kinase MARK2	EMK1	CAMK	SNF1 subfamily		C NS1 NS4A	4 3		WAY-634931	0.80248 0.55345 0.65729
MARK3	MAP/microtubule affinity-regulating kinase 3 (Serine/threonine-protein kinase p78)	CTAK1 EMK2	CAMK	SNF1 subfamily		C	3			0.01465
MET	Hepatocyte growth factor receptor (Tyrosine-protein kinase Met)		TYR			NS4A	4		Cabozantinib (FDA approved)	0.01447
MTOR	Serine/threonine-protein kinase mTOR	FRAP FRAP1 FRAP2 RAFT1 RAPT1	PI3/PI4		Shah et al.	M E NS4A	2559 12 6		Sapanisertib, Vistusertib, Omipalisib, Panulisib, Apitolisib, Voxtalisib, Gedatolisib, Dactolisib	0.03307 0.99251 0.97494
NAGK	N-acetyl-D-glucosamine kinase (N-acetylglucosamine kinase)					E	3			0.01471
NEK7	Serine/threonine-protein kinase Nek7		NEK	NIMA subfamily	Coyaud et al.	E NS2B	14 3	ZIKV E ZIKV NS5		#N/A
NME1	Nucleoside diphosphate kinase A (NDP kinase A)	NDPKA NM23		NDK family		M E	29 19			#N/A 0.48499
NME2P1	Putative nucleoside diphosphate kinase (NDK) (NDP kinase)			NDK family		C M E	3 25 16			0.7839 0.62307 0.60128
NME3	Nucleoside diphosphate kinase 3 (NDK 3) (NDP kinase 3)			NDK family		M E	10 3			#N/A 0.67305
NME4	Nucleoside diphosphate kinase, mitochondrial (NDK) (NDP kinase, mitochondrial)	NM23D		NDK family	Savidis et al.	C	3			0.01385
NME7	Nucleoside diphosphate kinase 7 (NDK 7) (NDP kinase 7)			NDK family		M E	37 5			#N/A 0.81984
NOL9	Polynucleotide 5'-hydroxyl-kinase NOL9			Clp1 family		M NS1	7 3			#N/A 0.15141
OXSR1	Serine/threonine-protein kinase OSR1	KIAA1101 OSR1	STE	STE 20 subfamily		NS2B NS4A	6 7		Fostamatinib	#N/A 0.38335
PASK	PAS domain-containing serine/threonine-protein kinase	KIAA0135	CAMK			C	3			0.01476
PDK1	Pyruvate dehydrogenase kinase isoform 1	PDHK1		PDK/BCKDK family		M NS2B	3			#N/A 0.12646
PDK3	Pyruvate dehydrogenase kinase isoform 3	PDHK3		PDK/BCKDK family		M E	11 3			#N/A 0.69375
PDPK1	3-phosphoinositide-dependent protein kinase 1	PDK1	AGC			M NS2B	3	ZIKV NS4B		#N/A 0.12662
PFKL	ATP-dependent 6-phosphofructokinase, liver type			PFKA family	Shah et al.	C M E NS4A	3 12 8			0.80557 0.83722 0.82063 0.5502
PFKM	ATP-dependent 6-phosphofructokinase, muscle type	PFKX		PFKA family		E	4			0.01479
PHKG2	Phosphorylase b kinase gamma catalytic chain, liver/testis isoform		CAMK			M	18			0.01429
PI4KA	Phosphatidylinositol 4-kinase alpha	PIK4 PIK4CA	PI3/PI4			M	27		Wortmannin	0.01473
PIK3C2A	Phosphoinositide 3-kinase-C2-alpha		PI3/PI4		Coyaud et al.	C E	7 8		Pictilisib	0.29376 0.72077
PIK3C3	Phosphoinositide-3-kinase class 3	VPS34	PI3/PI4			M	7		Pictilisib	0.0148
PIP5K1A	Phosphatidylinositol 4-phosphate 5-kinase type I alpha				Shah et al.	C	3			0.01456
PKD2	Serine/threonine-protein kinase D2	PRKD2	CAMK	PDK subfamily	Coyaud et al.	NS1 NS4A	3			0.44203 0.57178
PKM2	Pyruvate kinase PKM	OIP3 PK2 PK3 PKM2		Pyruvate kinase family		NS1	3			0.01378
PKN2	Serine/threonine-protein kinase N2 (PKN gamma) (Protein kinase C-like 2) (Protein-kinase C-related kinase 2)	PRK2 PRKCL2	AGC	PKC sub family		C E NS1 NS2B	15 8 5		Fostamatinib	0.70356 0.9453 0.52343 0.83924
PLK1	Polo-like kinase 1. Serine/threonine-protein kinase 13	PLK		CDC5/Polo subfamily		C M E NS1 NS2B	7 8 5 15 6	ZIKV E ZIKV NS1 ZIKV NS4B ZIKV NS5	Rigosertib, Volasertib	0.89376 0.97459 0.97375 0.31377 0.85186
PMVK	Phosphomevalonate kinase	PMKI				E NS1 NS2B NS4A	9 5 12 3			0.93023 0.66226 0.56253 0.84448
PRKACA	cAMP-dependent protein kinase catalytic subunit alpha		AGC	PKC sub family		M E	13 6			#N/A 0.57332
PRKCB	Protein kinase C beta type	PKCB PRKCB1	AGC	PKC sub family		C	3			0.01461
PRKCD	Protein kinase C delta type		AGC	PKC sub family		E	3	ZIKV E ZIKV NS1	Sotrastaurin	0.01481
PRKCI	Protein kinase C iota type	DXS1179E	AGC	PKC sub family	Wang et al.	C E NS1	10 5		Sotrastaurin	0.63134 0.93623 0.44436
PRKDC	DNA-dependent protein kinase catalytic subunit	HYRC HYRC1	PI3/PI4		Scaturro et al.	C M NS4A	6 57 312	ZIKV M ZIKV NS5	VE-821, AZD-7648	0.99191 0.98392 0.02721
PRPS1	Ribose-phosphate pyrophosphokinase 1					C M E	3 21 22			0.80244 0.71054 0.4988
PRPS1L1	Ribose-phosphate pyrophosphokinase 3	PRPS3 PRPSL				M E	4 3			#N/A 0.45454
PRPS2	Ribose-phosphate pyrophosphokinase 2				Wang et al.	NS2B	44			#N/A
RAF1	RAF proto-oncogene serine/threonine-protein kinase	RAF	TKL	RAF subfamily		E	12		Sorafenib (FDA approved), Dabrafenib (FDA approved), Regorafenib (FDA approved), Balamapimod	0.01449
RIOK2	Serine/threonine-protein kinase RIO2	RIO2	RIO		Coyaud et al.	C	3			0.01455
RPS6KA1	Ribosomal protein S6 kinase alpha-1 (S6K-alpha-1)	MAPKAPK1A RSK1	AGC	S6 subfamily		E	3		PF-4708671	0.01482
RPS6KA3	Ribosomal protein S6 kinase alpha-3 (S6K-alpha-3)	ISPK1 MAPKAPK1B RSK2	AGC	S6 subfamily		E	4		PF-4708671	0.01479
SHPK	Sedoheptulokinase (SHK)	CARKL		FGGY family		M E	4			#N/A 0.38605
SMG1	Serine/threonine-protein kinase SMG1	ATX KIAA0421 LIP	PI3/PI4			M	359		WYE-125132	0.01355
SRPK1	Serine/arginine-rich protein-specific kinase 1		CMGC		Scaturro et al.	C M E	47 8 6			0.08295 0.96733 0.9595
SRPK2	Serine/arginine-rich protein-specific kinase 2		CMGC		Coyaud et al.	C	20			0.01298
STK19	Serine/threonine-protein kinase 19	G11 RP1				E	7		ZT-12-037-01	0.01447
STK24	Serine/threonine-protein kinase 24	MST3 STK3	STE	STE 20 subfamily		M	3			0.01482
STK25	Serine/threonine-protein kinase 25	SOK1 YSK1	STE	STE 20 subfamily		E	3			0.01475
STK26	Serine/threonine-protein kinase 26	MASK MST4	STE	STE 20 subfamily		M	3			0.01481
TBK1	Serine/threonine-protein kinase TBK1	NAK		I-kappa-B family		M E	23 3		Amlexanox	#N/A 0.8252
TK1	Thymidine kinase, cytosolic					M E NS1	8 21 3			#N/A 0.50206
TP53RK	EKC/KEOPS complex subunit TP53RK	C20orf64 PRPK		BUD32		NS2B	9			0.01108
UCK2	Uridine-cytidine kinase 2	UMPK				C M E NS1 NS2B	3 21 5 8			0.90447 0.86003 0.94492 0.71203 0.58555
VPRBP	Serine/threonine-protein kinase VPRBP	KIAA0800 RIP VPRBP			Coyaud et al.	C	37			0.01328
VRK1	Serine/threonine-protein kinase VRK1		CK1	VRK subfamily		NS2B NS4A	15 5		IC261	#N/A 0.68129
VRK2	Serine/threonine-protein kinase VRK2		CK1	VRK subfamily		E	5		IC261	0.01468
