## Supplementary material for "A global map of the Zika virus phosphoproteome reveals host-driven regulation of viral budding and cytopathogenicity": Table S3

### Sheet: 0.62 MiST threshold
Table S3: Cellular kinases that associate with ZIKV proteins that score above the MiST threshold of 0.62. Columns A, B, C contain kinase IDs, full protein names, and gene name synonyms, respectively. Column D and E indicate the designated kinase group or familiy/subfamily, respectively. Column F indicates whether kinases were independently discovered in other ZIKV proteomics (Scaturro et al, Shah…
A	B	C	D	E	F	G	H	I	J	K
Interacting kinases or kinsase subunits	Protein Name	Gene name synonyms	Kinase Group	Kinase Family / Subfamily	Found in other ZIKV proteomics screens/ functional screens	Interacts with	# of Peptides	Predicted to phosphorylate	Inhibitors	MiST score
MTOR	Serine/threonine-protein kinase mTOR	FRAP FRAP1 FRAP2 RAFT1 RAPT1	PI3/PI4		Shah et al.	E NS4A	12 6		Sapanisertib, Vistusertib, Omipalisib, Panulisib, Apitolisib, Voxtalisib, Gedatolisib, Dactolisib	0.99251 0.97494
PRKDC	DNA-dependent protein kinase catalytic subunit	HYRC HYRC1	PI3/PI4		Scaturro et al.	C M	6 57	ZIKV M ZIKV NS5	VE-821, AZD-7648	0.99191 0.98392
CDK2	Cyclin-dependent kinase 2 (p33 protein kinase)	CDKN2	CMGC	CDC2/CDKX subfamily		M E NS2B NS4A	7 19 11		Bosutinib (FDA approved), Roniciclib, Seliciclib, Milciclib, Dinaciclib	0.9837 0.92688 0.80092 0.81985
SRPK1	Serine/arginine-rich protein-specific kinase 1		CMGC		Scaturro et al.	M E	8 6			0.96733 0.9595
CKMT1A	Creatine kinase U-type, mitochondrial	CKMT			Savidis et al.	E NS1 NS2B	3			0.96327 0.67997 0.82728
PKN2	Serine/threonine-protein kinase N2 (PKN gamma) (Protein kinase C-like 2) (Protein-kinase C-related kinase 2)	PRK2 PRKCL2	AGC	PKC sub family		E NS2B	8 5			0.9453 0.83924
PMVK	Phosphomevalonate kinase	PMKI				E NS1 NS4A	9 5 3			0.93023 0.66226 0.84448
UCK2	Uridine-cytidine kinase 2	UMPK				C M E NS1	3 21 5			0.90447 0.86003 0.94492 0.71203
PLK1	Polo-like kinase 1. Serine/threonine-protein kinase 13	PLK		CDC5/Polo subfamily		C M E NS2B	7 8 5 6	ZIKV E ZIKV NS1 ZIKV NS4B ZIKV NS5	Rigosertib, Volasertib	0.89376 0.97459 0.97375 0.85186
CAMK2B	Calcium/calmodulin-dependent protein kinase type II subunit beta	CAM2 CAMK2 CAMKB	CAMK	CaMK subfamily	Scaturro et al.	C M E NS2B	4 3 8	ZIKV M	KN-93, Sunitinib	0.84782 0.97611 0.89471 0.75242
HK1	Hexokinase-1					M E	6			0.83117 0.72095
PFKL	ATP-dependent 6-phosphofructokinase, liver type			PFKA family	Shah et al.	C M E	3 12 8			0.80557 0.83722 0.82063
MARK2	Serine/threonine-protein kinase MARK2	EMK1	CAMK	SNF1 subfamily		C NS4A	4 3		WAY-634931	0.80248 0.65729
PRPS1	Ribose-phosphate pyrophosphokinase 1					C M	3 21			0.80244 0.71054
AURKB	Serine/threonine-protein kinase Aurora B	AIK2 AIM1 AIRK2 ARK2 STK1 STK12 STK5	CAMK	Aurora subfamily	Coyaud et al.	C M E NS1 NS2B	15 14 33 9 11	ZIKV M ZIKV E	Barasertib, Cenisertib, Danusertib, Tozasertib, Ilorasertib	0.79843 0.96062 0.84659 0.63543 0.75952
NME2P1	Putative nucleoside diphosphate kinase (NDK) (NDP kinase)			NDK family		C M	3 25			0.7839 0.62307
MAP2K3	Dual specificity mitogen-activated protein kinase kinase 3 (MAP kinase kinase 3) (MAPKK 3)	MEK3 MKK3 PRKMK3 SKK2	STE	MAP kinsase kinase family		M E	22 21		Lestaurtinib	0.78177 0.65569
CDK4	Cyclin-dependent kinase 4		CMGC	CDC2/CDKX subfamily	Savidis et al.	C M	6 11		Abemaciclib, Roniciclib, Riviciclib, Voruciclib, Trilaciclib	0.76781 0.9109
CSNK1D	Casein kinase I isoform delta	HCKID	CK1			M E	8 7		SR-3029, WAY-301527, Longdaysin	0.76728 0.66344
MAPK3	Mitogen-activated protein kinase 3 (MAP kinase 3) (MAPK 3)	ERK1 PRKM3	CMGC	MAP kinsase family		C M	4 22	ZIKV E	Ulixertinib	0.73969 0.70033
CDK5	Cyclin-dependent-like kinase 5 (Serine/threonine-protein kinase PSSALRE)	CDKN5	CMGC	CDC2/CDKX subfamily		C M	7 15	ZIKV E ZIKV NS2B	Seliciclib, Dinaciclib	0.70228 0.86647
CSNK2A2	Casein kinase II subunit alpha'	CK2A2		CK2		M E	20 4		Silmitasertib, TTP22	0.69532 0.89928
MAP2K7	Dual specificity mitogen-activated protein kinase kinase 7 (MAP kinase kinase 7) (MAPKK 7)	JNKK2 MEK7 MKK7 PRKMK7 SKK4	STE	MAP kinsase kinase family		C M E	3 17 8		AST-487	0.68264 0.62358 0.70722
CDK9	Cyclin-dependent kinase 9 (Serine/threonine-protein kinase PITALRE)	CDC2L4 TAK	CMGC	CDC2/CDKX subfamily		C M E	3 15 6		Roniciclib, Riviciclib, Seliciclib, Dinaciclib	0.63974 0.62297 0.75073
FASTKD2	FAST kinase domain-containing protein 2, mitochondrial	KIAA0971				M E	24 5			0.63972 0.87594
MAPK1	Mitogen-activated protein kinase 1 (MAP kinase 1) (MAPK 1)	ERK2 PRKM1 PRKM2	CMGC	MAP kinsase family		C M	8 23		Ravoxertinib, Ulixertinib, Pluripotin	0.63135 0.77816
PRKCI	Protein kinase C iota type	DXS1179E	AGC	PKC sub family	Wang et al.	C E	10 5		Sotrastaurin	0.63134 0.93623
GALK1	Galactokinase	GALK		GHMP kinase family	Savidis et al.	C E	6 9			0.62016 0.80289
ATM	Serine-protein kinase ATM		PI3/PI4	ATM subfamily	Scaturro et al.	E	3		KU-55933	0.96457
MAP4K4	Mitogen-activated protein kinase kinase kinase kinase 4	HGK KIAA0687 NIK	STE	STE 20 subfamily		E	5		Bosutinib, K-252a, AST-487	0.90893
HK2	Hexokinase-2					E	4			0.88015
CDC42BPA	Serine/threonine-protein kinase MRCK alpha (Myotonic dystrophy kinase-related CDC42-binding kinase alpha)	KIAA0451	AGC	DMPK subfamily	Coyaud et al.	E	10		ZCL278	0.84106
TBK1	Serine/threonine-protein kinase TBK1	NAK		I-kappa-B family		E	3		Amlexanox	0.8252
NME7	Nucleoside diphosphate kinase 7 (NDK 7) (NDP kinase 7)			NDK family		E	5			0.81984
AK4	Adenylate kinase 4, mitochondrial (AK 4)	AK3 AK3L1		Adenylate kinase family		E	13			0.75915
AGK	Acylglycerol kinase, mitochondrial (hAGK)	MULK			Shah et al.	NS4A	40			0.75347
PIK3C2A	Phosphoinositide 3-kinase-C2-alpha		PI3/PI4		Coyaud et al.	E	8		Pictilisib	0.72077
PKN2	Serine/threonine-protein kinase N2 (PKN gamma) (Protein kinase C-like 2) (Protein-kinase C-related kinase 2)	PRK2 PRKCL2	AGC	PKC sub family		C	15		Fostamatinib	0.70356
PDK3	Pyruvate dehydrogenase kinase isoform 3	PDHK3		PDK/BCKDK family		E	3			0.69375
VRK1	Serine/threonine-protein kinase VRK1		CK1	VRK subfamily		NS4A	5		IC261	0.68129
NME3	Nucleoside diphosphate kinase 3 (NDK 3) (NDP kinase 3)			NDK family		E	3			0.67305
